# Global diversity and distribution of coral-associated protists

**DOI:** 10.64898/2026.01.22.700988

**Authors:** Javier del Campo, Anthony M. Bonacolta, Bradley A. Weiler, Ben Knowles, Amy Apprill, Michael D. Fox, Kevin C. Wakeman, Mark J. A. Vermeij, Forest Rohwer, Patrick J. Keeling

## Abstract

Coral reefs are critical ecosystems and biodiversity hotspots that provide ecological stability and essential services to coastal communities. The coral holobiont, a complex symbiotic system composed of the coral animal and a diverse array of associated microbes, plays a central role in coral health and resilience. While Symbiodiniaceae and bacterial symbionts have been extensively studied, much less is known about the diversity and function of microbial eukaryotes such as protists and fungi. These organisms are increasingly recognized as important, yet remain vastly underexplored. Here, we present the first global survey of the coral-associated eukaryome using an anti-metazoan 18S rRNA primer set to bypass host DNA amplification. Our dataset includes corals and related anthozoans from the Caribbean Sea, the Red Sea, and several locations in the Pacific Ocean, spanning a broad taxonomic and geographic range, and includes both healthy and diseased specimens. They reveal a eukaryome that is not only more diverse than that of global coastal waters but also surpasses the diversity of the well-studied coral bacterial microbiome. We recover diverse microbial eukaryotic communities, including Symbiodiniaceae, other known symbionts, potential pathogens, and previously uncharacterized lineages. These results reveal consistent patterns across coral groups and geographic regions. This study provides the most comprehensive taxonomic overview of coral-associated microbial eukaryotes to date, offering new insights into their roles within the holobiont. Our findings highlight the ecological significance of microbial eukaryotes and underscore the importance of incorporating them into broader coral reef research and conservation strategies.
