## Supplementary Table 1 for "Global diversity and distribution of coral-associated protists"

### Sheet: Sheet1
Site	Class	Subclass	Order	Suborder	Family	Genus	Species	Individuals Sampled
Curaçao	Anthozoa	Hexacorallia	Antipatharia	Antipatharia	Antipathidae	Stichopathes	Stichopathes sp.	5
			Scleractinia	Scleractinia IS	Scleractinia IS	Scleractinia IS	Scleractinia sp.	1
				Complexa	Acroporidae	Acropora	Acropora cervicornis	1
							Acropora palmata	1
					Agariciidae	Agaricia	Agaricia agaricites	6
							Agaricia grahamae	1
							Agaricia humilis	1
							Agaricia lamarcki	1
						Leptoseris	Leptoseris cucullata	1
					Dendrophylliidae	Tubastraea	Tubastraea coccinea	2
					Poritidae	Porites	Porites astreoides (brown morph)	2
							Porites astreoides (green morph)	1
							Porites branneri	1
							Porites divaricata	1
							Porites furcata	1
							Porites porites	1
					Siderastreidae	Siderastrea	Siderastrea radians	1
							Siderastrea siderea	1
				Robusta	Astrocoeniidae	Madracis	Madracis carmabi	1
							Madracis decactis	1
							Madracis mirabilis	1
							Madracis pharensis	1
							Madracis senaria	1
						Stephanocoenia	Stephanocoenia intersepta	1
					Meandrinidae	Dendrogyra	Dendrogyra cylindrus	2
						Dichocoenia	Dichocoenia stellaris	1
							Dichocoenia stokesi	1
						Eusmilia	Eusmilia fastigiata	2
						Meandrina	Meandrina meandrites	1
					Merulinidae	Orbicella	Orbicella annularis	4
							Orbicella faveolata	1
							Orbicella franksi	1
					Montastraeidae	Montastraea	Montastraea cavernosa	1
					Mussidae	Colpophyllia	Colpophyllia breviserialis	1
							Colpophyllia natans	1
						Diploria	Diploria labyrinthiformes	1
						Favia	Favia fragum	1
						Pseudodiploria	Pseudodiploria clivosa	4
							Pseudodiploria strigosa	1
						Scolymia	Scolymia cubensis	1
							Scolymia wellsi	1
						Mycetophyllia	Mycetophyllia aliciae	1
		Octocorallia	Alcyonacea	Alcyonacea IS	Alcyonacea IS	Alcyonacea IS	Alcyonacea sp.	1
				Holaxonia	Gorgoniidae	Gorgonia	Gorgonia ventalina	1
					Plexauridae	Eunicea	Eunicea laciniata	1
Okinawa	Anthozoa	Hexacorallia	Actiniaria	Endomyaria	Actiniidae	Gyractis	Gyractis sesere	8
			Antipatharia	Antipatharia	Antipatharia IS	Antipatharia IS	Antipatharia IS	5
					Antipathidae	Stichopathes	Cirripathes leutkeni	4
			Scleractinia	Scleractinia IS	Scleractinia IS	Scleractinia IS	Scleractinia sp.	28
				Complexa	Acroporidae	Acropora	Acropora nasuta	13
							Acropora sp.	7
						Alveopora	Alveopora verrilliana	5
					Agariciidae	Pavona	Pavona sp.	9
					Dendrophylliidae	Tubastraea	Tubastraea sp.	2
					Poritidae	Porites	Porites sp.	3
				Robusta	Astrocoeniidae	Stylocoeniella	Stylocoeniella guentheri	4
					Merulinidae	Echinopora	Echinopora sp.	5
						Favites	Favites sp.	5
						Goniastrea	Goniastrea sp.	2
						Platygyra	Platygyra daedalea	2
					Pocilloporidae	Pocillopora	Pocillopora sp.	17
		Octocorallia	Alcyonacea	Alcyonacea IS	Alcyonacea IS	Alcyonacea IS	Alcyonacea sp.	6
				Alcyoniina	Alcyoniidae	Lobophytum	Lobophytum sp.	1
						Sarcophyton	Sarcophyton sp.	2
					Nephtheidae	Dendronephthya	Dendronephthya gigantea	13
				Calcaxonia	Chrysogorgiidae	Isidoides	Isidoides sp.	7
				Holaxonia	Plexauridae	Echinogorgia	Echinogorgia sp.	6
						Muriceides	Muriceides sp.	4
	Hydrozoa	Hydroidolina	Anthoathecata	Filifera	Stylasteridae	Stylaster	Stylaster sp.	5
Northern Line Islands	Anthozoa	Hexacorallia	Scleractinia	Complexa	Acroporidae	Acropora	Acropora rosaria	5
							Acropora sp.	6
					Poritidae	Porites	Porites lutea	11
Southern Line Islands	Anthozoa	Hexacorallia	Scleractinia	Complexa	Acroporidae	Montipora	Montipora aequituberculata	13
Calvert Island	Anthozoa	Hexacorallia	Scleractinia	Complexa	Dendrophylliidae	Balanophyllia	Balanophyllia sp.	4
		Octocorallia	Alcyonacea	Alcyoniina	Nephtheidae	Gersemia	Gersemia rubiformis	2
	Scyphozoa	Discomedusae	Semaeostomeae	Semaeostomeae	Ulmaridae	Aurelia	Aurelia aurita	3
	Hydrozoa	Hydroidolina	Anthoathecata	Filifera	Stylasteridae	Stylantheca	Stylantheca sp.	4
Red Sea	Anthozoa	Hexacorallia	Scleractinia	Robusta	Fungiidae	Herpolitha	Herpolitha linux	9
						Ctenactis	Ctenactis crassa	2
TOTAL								286
